# Telomere interactions and structural variants in ALT cells revealed with TelSPRITE

**DOI:** 10.1101/2024.11.22.624895

**Authors:** David G. Wilson, Sarah F. Clatterbuck Soper, Marbin A. Pineda, Robert L. Walker, Paul S. Meltzer

## Abstract

Acquisition of a telomere maintenance mechanism is essential for cancer cells. In a minority of tumors, telomeres are lengthened via Alternative Maintenance of Telomeres (ALT), a telomerase-independent pathway based on homologous recombination. ALT tumors have heavily rearranged genomes with many structural variants containing telomere repeats. To better understand the genetic evolution of these tumors, we seek to determine if certain genomic loci tend to spatially associate with telomeres in ALT and are especially liable to experience telomere recombination events as a result. Assays that reveal close spatial associations between genomic loci, such as SPRITE and Hi-C, have enabled extensive exploration of genomic spatial organization. However, as analysis pipelines for these next-generation sequencing-based assays typically discard reads aligning to repetitive elements, little is known about the spatial arrangement of telomeres and other repetitive loci in the nucleus. Here, we present TelSPRITE, a novel approach to extracting telomere contact frequencies from SPRITE data. We identify reads containing telomere repeats and sort them into a single bin, quantifying spatial contacts between the telomere bin and the rest of the genome. Our analysis reveals a strong dependency of telomere contact frequency on chromosomal distance from the telomere, consistent with the known effect of linear distance on 3-dimensional spatial contacts. Telomere contacts are also strongly enriched near centromeres, a phenomenon that may be reflective of spatial clustering of heterochromatic regions. ALT cell lines are globally enriched for telomere content and display distinctive intrachromosomal spikes in telomere contact frequency. Our customized analysis of long read sequencing data suggests that loci with high telomere contact frequencies represent structural variants containing telomere repeats in ALT cells. Collectively, our results demonstrate general principles of telomeric spatial organization while also profiling the spectrum of genomic rearrangements in ALT cells.
