## Supplemental Table 2 for "Telomere interactions and structural variants in ALT cells revealed with TelSPRITE"

### Sheet: U2OS
Chromosome	Start position	Direction	Orientation	Read count	Genes intersected
chr1	14598317	right	standard	6	KAZN
chr1	51828827	left	standard	2	NRDC
chr1	108361994	left	standard	4
chr1	190853146	left	standard	2
chr1	248679311	right	standard	6	OR14I1
chr2	3498604	right	standard	10	ADI1
chr2	9737448	left	standard	2
chr2	82527457	right	standard	4
chr2	135233010	right	standard	5	ZRANB3
chr3	87946424	left	standard	3	HTR1F
chr3	126339836	left	standard	2	KLF15
chr3	134328181	right	standard	2	LOC105374118
chr4	30909845	right	inverted	9	PCDH7
chr5	2152992	left	standard	3
chr5	71779526	right	standard	3
chr5	110798463	left	inverted	4
chr5	134033762	right	standard	6	VDAC1
chr6	369887	left	standard	4
chr6	26601181	left	standard	6
chr6	52134868	left	standard	5
chr7	19909825	right	standard	4
chr7	24302168	left	standard	6	LOC107986777
chr7	49677278	left	standard	4
chr7	56513902	right	inverted	4
chr7	70205769	right	standard	2	AUTS2
chr7	113939059	left	standard	7
chr8	1859179	left	standard	2	ARHGEF10
chr8	8252248	left	standard	5
chr8	30468598	left	standard	3	RBPMS
chr8	88715930	left	standard	4	LOC105375630
chr8	116887420	left	inverted	6
chr9	105608418	right	standard	5	FKTN
chr10	11232516	right	standard	4	CELF2
chr10	11233655	left	standard	11	CELF2
chr10	44551966	right	standard	2
chr10	83176471	right	standard	3
chr10	132125545	right	standard	2	JAKMIP3
chr11	43002345	right	standard	4
chr11	47300361	left	standard	6	MADD
chr11	76246897	left	standard	5
chr11	84769635	right	inverted	2	DLG2
chr12	7674877	left	standard	2
chr12	66433248	right	standard	4	GRIP1
chr12	110707103	left	standard	3
chr14	20897494	left	standard	3	LOC100507513
chr14	75996736	left	standard	2	IFT43
chr14	77386797	right	standard	5	SAMD15
chr15	25338965	left	inverted	3	UBE3A
chr15	27322019	left	standard	4	GABRG3
chr15	28009598	right	standard	5	OCA2
chr15	71194590	right	standard	4	THSD4
chr16	1164766	left	standard	3	CACNA1H
chr16	14567447	right	standard	2	PARN
chr16	14567876	left	standard	3	PARN
chr17	16983999	left	standard	7
chr17	30590534	right	standard	3	LOC124903978
chr17	69874705	left	standard	5	LINC01483
chr18	4090897	right	standard	2	DLGAP1
chr18	7491486	right	standard	2
chr18	12875542	right	standard	8	PTPN2
chr18	22979019	left	standard	4	RBBP8
chr18	23054887	left	standard	4
chr18	31552167	left	standard	5	DSG2-AS1
chr18	59216608	left	standard	2
chr18	65378645	left	standard	2
chr18	80098546	left	inverted	7
chr19	30407410	right	standard	5	ZNF536
chr19	58397574	right	standard	4
chr20	749199	left	standard	2
chr20	31764765	right	standard	2	TPX2
chr20	43577206	left	standard	2	SGK2
chr21	33881890	left	standard	3	ITSN1
chr21	34013551	right	standard	3	LOC105372790
chr21	35445460	right	standard	4	LOC100506403
chr21	37313709	right	standard	5
chr21	37317074	left	inverted	2
chr22	25064490	right	standard	10	KIAA1671
chrX	37859587	left	standard	5
chrX	88388567	left	standard	6
chrX	103320552	right	standard	2

### Sheet: G292-iDAXX
Chromosome	Start position	Direction	Orientation	Read count	Genes intersected
chr1	194239119	left	standard	2	LOC107985242
chr1	236095785	right	inverted	2
chr1	236097771	right	standard	3
chr2	72676191	left	standard	5	EXOC6B
chr2	82900726	right	standard	2	LOC105374832
chr2	100543018	left	standard	4
chr2	129169663	right	standard	4
chr2	166438509	left	standard	3	SCN7A
chr2	229275691	right	standard	2
chr2	242004584	right	standard	2	LOC285097
chr3	12485800	right	standard	2	TSEN2
chr3	189615561	right	standard	3	TP63
chr4	96430902	right	standard	2	LINC02267
chr4	149651020	right	inverted	2	IQCM
chr4	184343890	right	standard	7	LINC02363
chr6	2492009	left	standard	7
chr7	1677622	left	inverted	8	ELFN1
chr7	6510120	left	standard	4	LOC101927325
chr7	55673508	right	inverted	3
chr7	98799038	right	standard	4
chr8	8744935	left	standard	3
chr8	16406713	left	standard	3	LOC101929028
chr8	21304373	right	inverted	2	LINC03093
chr8	36813017	left	inverted	9	KCNU1
chr8	37266059	right	standard	5
chr8	74194583	left	standard	2
chr8	93523362	left	standard	3	CIBAR1-DT
chr8	138109291	right	standard	8
chr10	126336207	left	standard	4	ADAM12
chr11	60501425	left	standard	7	MS4A12
chr11	60522140	right	standard	2	MS4A13
chr12	27221888	right	standard	3
chr12	65504582	right	inverted	5	MSRB3-AS1
chr12	80729498	left	inverted	5
chr12	83564390	right	standard	3
chr13	19212203	right	standard	4	LOC124900335
chr14	36467755	right	standard	2
chr14	105213394	left	standard	3	BRF1
chr14	105227274	right	standard	2	BRF1
chr15	32664066	left	inverted	3	LOC124903458
chr15	91104124	right	standard	5	SV2B
chr16	35084127	right	standard	4
chr16	63265256	right	standard	2	LOC105371308
chr17	1770396	left	standard	2	SERPINF1
chr17	15054841	right	standard	4
chr18	71446086	right	standard	4	LOC107985179
chr21	8991204	left	standard	2
chr21	10415474	left	standard	5	BAGE2
chrX	46342115	left	standard	4
chrX	155238194	right	standard	5	VBP1

### Sheet: HS-5
Chromosome	Start position	Direction	Orientation	Read count	Genes intersected
chr2	108541640	left	inverted	4	LIMS1
chr11	18334504	left	inverted	2	GTF2H1
chr12	10753788	right	inverted	2	LINC02366
