## Supplemental Table 1 for "Telomere interactions and structural variants in ALT cells revealed with TelSPRITE"

### Sheet: Telomere repeat sequences
Repeat type	G-strand sequence	C-strand sequence
Canonical	TTAGGG	CCCTAA
Variant	TCAGGG	CCCTGA
Variant	TGAGGG	CCCTCA
Variant	TTGGGG	CCCCAA
Variant	TTCGGG	CCCGAA
Variant	TTTGGG	CCCAAA
Variant	ATAGGG	CCCTAT
Variant	CATGGG	CCCATG
Variant	CTAGGG	CCCTAG
Variant	GTAGGG	CCCTAC
Variant	TAAGGG	CCCTTA
